# CD1b-specific T cells are transcriptionally closer to conventional CD4 T cells than to innate-like NKT and MAIT cells

**DOI:** 10.64898/2026.08.25.747105

**Authors:** Alan Hsieh, Kattya Lopez, Segundo R León, Roger I Calderon, Leonid Lecca, Megan B. Murray, D. Branch Moody, Sara Suliman, Ildiko Van Rhijn

## Abstract

Unconventional T cells recognize non-peptide antigens presented by molecules other than the major histocompatibility complex (MHC) proteins. Among unconventional T cells, natural killer T (NKT) cells, which recognize CD1d-lipid complexes, mucosal-associated invariant T (MAIT) cells, which recognize MR1-metabolite complexes, and γδ T cells, are thoroughly studied. CD1b presents self- and mycobacterial lipids to relatively understudied T cell subsets. Like MAIT cells and type I NKT cells, CD1b-specific cells include subpopulations with conserved TCRs. Consequent to their recognition of a nearly monomorphic antigen-presenting molecule, CD1b-specific T cells might share innate-like features with MAIT, type I NKT, and γδ T cells. Due to their low frequency in the peripheral blood, CD1a-, CD1b-, and CD1c-specific T cells have been studied predominantly as in vitro-expanded clones, so even basic information about their native ex vivo immunophenotypes is lacking. Here, we sort and transcriptionally profile ex vivo two T cell populations that recognize CD1b presenting mycobacterial mycolipids and compare them with conventional CD4 and CD8 T cells, γδ T cells, NK cells, MAIT cells, and NKT cells. We show that both the invariant TCR-expressing CD4^+^, CD1b-GMM-specific germline encoded mycolyl-reactive (GEM) T cells, as well as the diverse TCR-expressing CD1b-GMM-specific T cells, are transcriptionally closer to conventional T cells than to the innate-like T cell populations γδ, MAIT and type I NKT cells. Thus, despite their recognition of non-polymorphic antigen presenting molecules, CD1b-specific T cells show adaptive rather than innate-like transcriptional features.
