## Supplemental Tables for "CD1b-specific T cells are transcriptionally closer to conventional CD4 T cells than to innate-like NKT and MAIT cells"

### Sheet: Sup Table 1
Supplementary Table 1: Significant genes GEM T cells versus CD4 T cells Marked in orange: non TCR genes with known T cell specific functions that are up in GEM cells.
Gene	baseMean	log2FoldChange	lfcSE	pvalue	padj
TRAV1-2	69.4535	5.21132	0.837726	8.39248e-11	1.15564e-06
RNF207	40.4309	1.89109	0.361507	2.14256e-10	1.47515e-06
FGFBP2	845.043	-7.13981	1.29709	1.03104e-09	4.73247e-06
DENND3	107.265	2.2871	0.520877	7.9642e-09	2.74168e-05
TTC26	22.264	1.92525	0.441207	1.06934e-08	2.94496e-05
GZMB	655.374	-6.56143	1.37076	3.46355e-08	5.96164e-05
NKG7	4525.07	-3.56467	0.749896	3.14132e-08	5.96164e-05
OR6U2P	7.62234	2.40497	0.585804	2.96675e-08	5.96164e-05
CX3CR1	366.355	-5.57783	1.17409	7.57643e-08	0.000115919
PHF20L1	65.9737	-1.64279	0.428263	1.12346e-07	0.000154701
TIAL1	127.812	-1.25653	0.361468	5.11172e-07	0.000634968
TRAV12-2	10.9827	-5.68028	1.48827	5.53349e-07	0.000634968
KLRK1	1263.3	-3.41515	0.981297	9.33068e-07	0.000917739
LY6G5C	29.0095	1.69513	0.538776	9.28981e-07	0.000917739
TRBV7-2	30.5119	-3.91749	1.16714	1.62668e-06	0.00149329
CRTAM	83.0965	-3.08598	1.01499	1.8988e-06	0.00151953
PCDH9	33.919	3.53957	1.1185	1.98631e-06	0.00151953
ZIK1P1	7.03214	2.33987	0.829638	1.89558e-06	0.00151953
AUTS2	105.934	1.28532	0.425205	2.26276e-06	0.00155791
RARG	61.2251	2.01221	0.72886	2.15525e-06	0.00155791
NUCB2	199.936	-1.02585	0.326734	2.39467e-06	0.00157022
CPNE7	7.32933	3.39099	1.13791	2.64691e-06	0.00158469
FGR	470.47	-4.24295	1.3607	2.58096e-06	0.00158469
TRAV23DV6	5.93942	-5.0615	1.77309	2.93396e-06	0.00168336
GZMH	1195.45	-3.38035	1.18423	3.37622e-06	0.00185272
CCL4	283.261	-4.0033	1.49867	5.24729e-06	0.00258054
TRAV12-3	13.5031	-4.39233	1.7779	6.44931e-06	0.00296023
TRAV29DV5	10.368	-4.6437	2.07245	7.45832e-06	0.00331294
LYST	190.838	-1.39385	0.594823	1.21685e-05	0.00507758
APOBEC3H	20.3714	2.33577	1.16608	1.46789e-05	0.00594497
AMBRA1	116.903	1.08585	0.4334	1.56538e-05	0.00615864
NOL10	62.3471	-1.08797	0.437186	1.63207e-05	0.00624268
F8	26.4411	-2.8545	1.4545	1.72532e-05	0.00625412
RNFT1	71.3044	-1.09986	0.449352	1.77132e-05	0.00625412
CYRIA	56.8616	-3.35309	1.86204	2.27356e-05	0.00745404
FCGR3A	986.04	-3.85051	2.59036	2.44073e-05	0.00763836
TRAV14DV4	8.58966	-3.83116	2.4389	2.38753e-05	0.00763836
GRHL1	14.3865	1.56667	0.817593	2.50549e-05	0.00766679
ZNF14	55.056	-1.157	0.520132	2.72263e-05	0.00797672
KLF8	59.7737	1.2984	0.6433	3.13758e-05	0.00900093
ASB1	59.6029	-1.45213	0.775931	3.25308e-05	0.00908908
SFMBT2	77.7059	-1.03539	0.453124	3.30032e-05	0.00908908
TRBV6-2	52.7418	2.60023	1.59516	3.45736e-05	0.00933488
CTSH	179.834	1.15521	0.547582	3.597e-05	0.00952514
TENM1	102.947	-1.05375	0.48008	3.91576e-05	0.0101736
DOC2GP	27.887	-2.50872	1.60212	4.00157e-05	0.010204
LRRN3	35.9874	-2.05502	1.31352	4.25542e-05	0.0105238
MYBL1	66.5024	1.10467	0.532934	4.50392e-05	0.0107488
TAB3	56.1717	1.00532	0.457036	4.52747e-05	0.0107488
LGALS3	98.8246	1.12911	0.567874	5.08235e-05	0.0115449
TRAV41	4.91654	-3.10895	2.50088	5.19814e-05	0.0115449
THAP1	41.7459	-1.19552	0.637725	5.43404e-05	0.0118773
RORC	81.5407	2.02621	1.43696	6.1931e-05	0.0133248
TRAV8-6	10.6677	-2.0205	1.45514	6.5281e-05	0.01362
GNA15	8.34781	1.75293	1.24532	6.92834e-05	0.0139982
PPT2	46.3745	1.04978	0.53496	6.81619e-05	0.0139982
MCC	30.7601	1.18346	0.68516	7.55163e-05	0.0146459
PDZD8	92.1119	-1.14001	0.636522	7.45774e-05	0.0146459
CD38	127.647	-1.63615	1.19466	8.15276e-05	0.0147715
P2RX7	133.613	-1.05241	0.556837	7.89115e-05	0.0147715
CD8B	323.796	-2.60164	2.43883	8.79126e-05	0.0149451
ETV3	67.8415	-1.18294	0.717082	8.78978e-05	0.0149451
FOXP4	17.162	1.18609	0.715601	8.59296e-05	0.0149451
GRIN2A	14.1766	1.80221	1.38619	8.72928e-05	0.0149451
COL4A3	25.7374	1.04308	0.577313	9.6353e-05	0.0156172
GALNT5	15.0023	1.26608	0.857042	0.000102073	0.0156172
OTULINL	56.5995	-1.34728	0.95639	0.000101934	0.0156172
TRBJ2-1	9.89821	-1.90948	1.56913	0.000101501	0.0156172
EIF4EBP1	14.996	1.17866	0.78793	0.000118372	0.0173403
UBXN6	34.2356	1.11228	0.709062	0.000122553	0.0177637
DLGAP1	10.0681	1.0355	0.634297	0.000137103	0.0192644
PDGFD	44.7973	-2.15587	2.25641	0.000140748	0.0194238
DTHD1	65.2202	-1.85852	1.87288	0.000168681	0.0215068
LGR6	76.0276	-1.76188	1.72114	0.000168222	0.0215068
SLC18B1	28.0639	-1.35647	1.2068	0.000182603	0.0229369
TRAV1-1	12.2606	1.35546	1.20704	0.000183229	0.0229369
KIAA0895L	5.54666	1.36919	1.25844	0.000194719	0.02352
APBA1	12.3751	1.0793	0.847869	0.000220227	0.0238961
GFER	8.51619	1.24196	1.09046	0.000205053	0.0238961
TNFRSF18	19.8166	1.51441	1.50694	0.000206277	0.0238961
TRAV12-1	18.9024	-1.2027	1.03263	0.000207406	0.0238961
TRBV30	21.9891	-1.58246	1.65695	0.000218639	0.0238961
ALOX5	12.4616	1.46722	1.48989	0.000223813	0.0240774
SEMA5A	19.9517	-1.44342	1.4918	0.000237025	0.024726
MAST2	20.1221	-1.44716	1.62231	0.000276978	0.0276571
PLEKHA8	14.332	1.05015	0.895536	0.000277173	0.0276571
ACTG1P10	6.21315	-1.51824	1.98839	0.000309403	0.0293827
CCL3	115.691	-1.51293	2.10925	0.000308611	0.0293827
METRNL	64.7619	-1.28649	1.42836	0.000316927	0.029891
FAM229B	11.9816	-1.01665	1.03251	0.00040191	0.0336293
DDR1	7.83083	-1.28719	1.7576	0.000423985	0.0343428
TRBV13	10.1637	-1.14857	1.87617	0.000530812	0.0384699
TRAV8-1	8.39892	-1.15349	1.70619	0.000536599	0.0384773
FASLG	16.647	-1.08862	1.80547	0.000595021	0.0409672

### Sheet: Sup Table 2
Supplementary Table 2: Significant genes (non GEM CD1b specific T cells) versus (CD4+CD8 T cells)
Gene	baseMean	log2FoldChange	lfcSE	pvalue	padj
MT-CYB	5423.17	1.03175	0.196148	1.10549e-09	2.51903e-06
PCSK5	10571.7	1.05758	0.368493	6.9724e-07	0.000317756

### Sheet: Sup Table 3
Supplementary Table 3: Significant genes (GEM+non GEM CD1b specific T cells) versus (MAIT+NKT cells)
Gene	baseMean	log2FoldChange	lfcSE	pvalue	padj
ITGB1	674.767	2.48545	0.462972	6.92755e-10	9.22749e-06
SELL	1523.93	2.89036	0.538183	3.03686e-09	2.02255e-05
CD8A	547.464	-8.54925	2.34537	8.79898e-09	2.77162e-05
KIR3DS1	89.0248	-16.1856	3.53811	9.22574e-09	2.77162e-05
NKG7	4524.14	-4.60066	0.890644	1.0404e-08	2.77162e-05
ETV3	67.8367	-3.13664	0.614226	1.54711e-08	3.43459e-05
METRNL	64.7482	-5.69778	1.26132	1.95929e-08	3.72825e-05
KLRK1	1276.09	-4.95223	1.03196	2.9212e-08	4.73763e-05
TTC26	22.2657	1.87655	0.466704	3.2011e-08	4.73763e-05
DOC2GP	27.8832	-4.75035	0.99484	4.28727e-08	5.71064e-05
CTSA	335.677	-1.29058	0.309881	6.14544e-08	7.44157e-05
OR6U2P	7.62241	2.36858	0.586127	1.15204e-07	0.000127876
LYST	190.818	-2.69713	0.634667	1.37242e-07	0.000140621
BCAS2	145.065	-1.19281	0.294198	1.50038e-07	0.000142751
NOL10	62.3403	-1.52758	0.425848	2.29653e-07	0.000203932
F8	26.4385	-4.17544	0.952295	2.54201e-07	0.000211622
SCART1	60.0093	-2.21448	0.609564	3.27684e-07	0.00025675
FYB1	1053.58	1.57366	0.456483	3.57013e-07	0.000264189
TRAPPC10	184.562	-1.49721	0.434976	4.27328e-07	0.000299579
BLK	11.8854	-4.9025	1.26861	4.64127e-07	0.000306717
LAG3	59.8154	-4.21648	1.02122	4.83563e-07	0.000306717
GTF3C1	367.47	-2.72208	0.719636	6.07951e-07	0.000368086
FOSL2	292.765	-3.0208	0.782744	7.53467e-07	0.000418174
GRIN2A	14.1795	3.64695	0.907881	7.30731e-07	0.000418174
DLGAP1	10.0701	2.20899	0.669363	9.9659e-07	0.000516019
PLXND1	138.987	-2.87238	0.780661	1.00724e-06	0.000516019
MOCS3	42.2006	1.2127	0.357624	1.42043e-06	0.000700745
DBN1	49.4463	-4.52847	1.36574	1.85477e-06	0.000882342
IDI1	212.507	-1.48995	0.513212	2.79926e-06	0.00112988
LATS2	17.0166	-4.66048	1.54416	2.49485e-06	0.00112988
NCR3	327.225	-3.64311	1.07036	2.68334e-06	0.00112988
SCD	27.3775	-3.91026	1.17024	2.7736e-06	0.00112988
TRGV7	32.9261	-4.92307	1.79453	2.60068e-06	0.00112988
CORO1B	48.7487	2.51777	0.817287	3.03934e-06	0.00118679
PDZD8	92.1102	-2.25398	0.763898	3.11844e-06	0.00118679
GMPS	230.498	-1.04788	0.317243	3.69701e-06	0.00133092
AMBRA1	116.908	1.25444	0.416864	3.94337e-06	0.00134681
FMNL1	230.657	-1.07727	0.335484	4.398e-06	0.00146453
EOLA2	74.9462	-1.13791	0.372099	5.43465e-06	0.0017656
GABARAPL1	244.733	-1.92864	0.737406	6.17236e-06	0.00195752
RNF207	40.433	1.13424	0.377862	6.50836e-06	0.00197026
CRKL	146.746	-1.21045	0.419634	6.71959e-06	0.001989
SLC25A25	44.3737	2.04579	0.786143	6.96825e-06	0.00201776
NFKBIE	21.4103	-2.94461	1.04325	7.64654e-06	0.00216706
PLSCR3	176.225	1.17667	0.409556	7.92152e-06	0.00219822
ARID5B	418.89	1.81715	0.728146	8.50851e-06	0.00231293
PARP8	772.053	-1.05029	0.347677	8.71701e-06	0.00232221
GNAI3	283.994	-1.0219	0.340057	1.026e-05	0.00244042
KLHL7	98.3906	-1.30843	0.493736	9.40449e-06	0.00244042
KLRB1	1557.25	-2.94018	1.09811	1.0243e-05	0.00244042
TSC22D1	41.3284	-1.97849	0.801798	9.89841e-06	0.00244042
MPPED2	10.5836	-3.5819	1.38836	1.09506e-05	0.00255899
COL6A2	49.9078	-3.05576	1.1727	1.19432e-05	0.00269632
CRTAM	83.0867	-3.0368	1.17909	1.26318e-05	0.00280426
IFNGR1	147.136	-1.63676	0.694284	1.32467e-05	0.00289255
OTULINL	56.6036	-2.27774	0.962086	1.55545e-05	0.00323727
FLT4	39.8595	-2.46286	1.02773	1.58976e-05	0.00325778
GCHFR	69.3581	-1.24803	0.496	1.64137e-05	0.00331258
DUSP2	399.538	-2.79067	1.1566	1.69578e-05	0.00337132
TYROBP	488.486	-3.93033	2.9055	1.77355e-05	0.00347408
ASB1	59.6036	-1.93514	0.871146	1.97453e-05	0.00375725
CYP2E1	18.5681	-3.11431	1.36473	2.10993e-05	0.00385103
SLAMF7	529.233	-2.74633	1.19636	2.13946e-05	0.00385103
SLC16A3	52.5677	-1.07735	0.405163	2.13135e-05	0.00385103
NPHP1	34.9658	1.11771	0.431932	2.17657e-05	0.00386559
WDR43	142.863	-1.16393	0.463392	2.21824e-05	0.00388775
ZBTB16	538.324	-3.06418	1.36308	2.26681e-05	0.00392128
MT2A	183.204	-1.53787	0.706207	2.41551e-05	0.00398281
PHF20L1	65.9767	-1.14471	0.456845	2.42198e-05	0.00398281
PHLPP1	30.385	1.01607	0.374788	2.41048e-05	0.00398281
ZSCAN9	21.0839	-3.71136	2.08907	2.38341e-05	0.00398281
CRNKL1	104.951	-1.19322	0.491894	2.49819e-05	0.00405803
ABL1	55.5722	-1.37545	0.622048	2.74128e-05	0.004197
ZIK1P1	7.03295	1.80868	0.859389	2.6992e-05	0.004197
GRHL1	14.3877	1.67869	0.801781	2.8368e-05	0.00424563
CASP4LP	114.692	-1.78253	0.860947	2.97738e-05	0.00440653
PLEKHA8	14.3325	2.07886	1.02795	3.52115e-05	0.00504319
CCL4	283.23	-3.29156	1.854	3.79371e-05	0.00515634
LPAR5	24.1749	-2.73314	1.36067	3.75675e-05	0.00515634
S1PR5	442.552	-2.94555	1.49219	3.73421e-05	0.00515634
TRBV25-1	104.376	-3.35241	2.46544	3.87954e-05	0.00521975
PIK3AP1	84.4306	-3.00044	1.56921	4.00436e-05	0.00533381
GALNT11	147.637	-1.08714	0.45979	4.31968e-05	0.00558623
MAST2	20.1181	-3.00071	1.60755	4.28074e-05	0.00558623
CREM	67.2213	-1.17767	0.539814	4.87135e-05	0.00623908
NPHS1	17.1761	1.77602	0.966866	5.72806e-05	0.00703151
NPRL2	312.5	-1.03646	0.447406	5.96816e-05	0.00716179
P2RX7	133.602	-1.40309	0.750184	6.62755e-05	0.00766135
PLEKHF1	23.0351	-2.97854	2.0494	6.64645e-05	0.00766135
SPTY2D1OS	23.4018	-1.24201	0.625148	6.5956e-05	0.00766135
TRGV5	21.9177	-2.93931	1.97552	6.84874e-05	0.00779703
MYNN	78.5648	-1.10294	0.515078	6.92282e-05	0.00781458
PNPLA8	96.2574	-1.0227	0.456101	7.52843e-05	0.0082875
MORN1	26.1948	1.11632	0.538979	7.7756e-05	0.00848942
RAB6B	10.5348	-2.785	1.8577	7.98235e-05	0.00857459
CRIM1	37.7253	-2.39259	1.44152	8.06821e-05	0.00859748
KIAA0895L	5.54694	2.22021	1.33143	8.33325e-05	0.00880944
ODAPH	21.6922	1.25854	0.675211	8.63689e-05	0.0090411
TENT5C	407.777	-1.09669	0.537492	8.93865e-05	0.00922968
TAB2	102.83	1.03234	0.481404	9.0364e-05	0.00925883
CYRIA	56.8518	-2.72589	1.96993	9.26008e-05	0.009274
L3MBTL3	45.2551	1.29144	0.711535	9.15082e-05	0.009274
DLG5	53.9378	-1.84951	1.14029	0.000100219	0.00974387
PCDH9	33.9227	2.15926	1.3544	9.95257e-05	0.00974387
NUS1	23.5766	-1.72699	1.06024	0.000101871	0.00975736
TRGV9	289.517	-2.44669	2.49628	0.000103287	0.00975736
PECAM1	271.229	-1.58272	0.9736	0.000109604	0.0101384
XYLT1	89.4969	1.16252	0.645422	0.000126435	0.0111905
TRGV8	31.1214	-2.49357	1.96476	0.000128753	0.0112788
CCL3L3	15.0813	-2.39192	2.30397	0.000131315	0.0113579
CCL5	4691.99	-1.5811	1.02373	0.00013641	0.0115732
AVPI1	23.3029	-2.03512	1.38909	0.000138132	0.011645
GPR155	133.744	1.25722	0.762717	0.000147989	0.0122436
TMEM214	56.2106	-1.3099	0.817852	0.000152558	0.0124667
SKIL	29.7243	-1.5814	1.06678	0.000160731	0.0130545
LCORL	42.7456	-1.10729	0.629862	0.000162843	0.0130667
TMEM191A	17.4162	1.19903	0.740478	0.000177898	0.0140213
GZMM	375.481	-1.0517	0.592293	0.000186995	0.014566
C19orf54	38.6627	1.0814	0.65863	0.00022642	0.0163426
CST7	1099.23	-1.55927	1.14306	0.000221377	0.0163426
IGLV2-14	24.7971	-1.82354	2.27819	0.000226136	0.0163426
INSR	20.5941	1.08139	0.655736	0.000222927	0.0163426
PLD1	39.5001	-1.1739	0.765499	0.000229435	0.0163426
RGS2	293.322	-1.11537	0.697539	0.000226546	0.0163426
TMC5	9.19351	1.46912	1.06617	0.000228288	0.0163426
TSHZ2	51.3237	1.92844	1.54454	0.000227616	0.0163426
TNFRSF4	5.52785	2.06809	1.89316	0.000235354	0.0166744
CD160	284.704	-2.01908	1.74717	0.000239907	0.0168188
VWA8	49.3135	-1.02531	0.61659	0.000258327	0.0178286
PLXDC2	58.4938	-1.82432	1.5406	0.000276896	0.0187221
TMIGD2	86.4267	-1.44639	1.10314	0.000275775	0.0187221
OR2A9P	10.2603	1.40908	1.07672	0.000286924	0.0193021
CFH	36.1379	-1.7386	1.45697	0.000291551	0.0194173
ADRB2	252.844	-1.53656	1.22571	0.000295934	0.0195141
FGF7	6.21185	1.43154	1.1179	0.000301625	0.0195508
HCFC1R1	13.9505	1.03273	0.657232	0.00030383	0.0195508
TRGV4	47.9109	-1.88807	1.77757	0.000302184	0.0195508
PRSS35	3.20146	-1.73639	2.09884	0.000314396	0.0201335
SCCPDH	23.9609	-1.74694	1.54501	0.000324538	0.0202002
SLC4A4	20.376	-1.7412	1.52803	0.000321422	0.0202002
GFPT2	12.5013	-1.79861	1.96708	0.000335576	0.0207901
GZMB	655.231	-1.6765	2.06281	0.000347466	0.0212305
TRIM34	44.8172	-1.16457	0.861504	0.000356196	0.021566
FDXR	23.632	1.07939	0.773342	0.000385893	0.0227438
FURIN	137.585	-1.09211	0.788116	0.000382806	0.0227438
MPST	87.8559	-1.00618	0.676906	0.000391095	0.0229488
SMAD7	40.9585	-1.19947	0.946709	0.000409469	0.0236109
ACTG1P10	6.21245	-1.67407	1.86385	0.000417798	0.0238844
FAM169A	23.1225	-1.47344	1.31128	0.00042079	0.0239526
HEATR9	28.2736	-1.55371	1.44455	0.000429346	0.0242326
TAF9BP1	4.3761	-1.64205	1.79282	0.000447254	0.0247196
AOAH	403.768	-1.39692	1.25632	0.00046501	0.0251988
QRICH2	14.8044	1.16607	0.944374	0.000465383	0.0251988
TMEM171	4.37634	-1.47158	1.97543	0.000465097	0.0251988
USP35	10.1627	1.1884	1.02202	0.000530453	0.0274927
PLXNA2	7.88975	-1.43739	1.84774	0.000569713	0.028813
COLQ	333.808	-1.19286	1.06928	0.000586791	0.0289279
ACSL1	29.3945	-1.00769	0.791867	0.00059437	0.0289484
FASLG	16.6457	-1.37724	1.83586	0.000615404	0.0295717
ABCG2	4.93721	-1.42902	1.62984	0.000638905	0.0299066
CLDN7	4.55842	-1.37356	1.8054	0.000640005	0.0299066
FGFBP2	844.876	-1.35526	1.82384	0.00063864	0.0299066
PZP	255.157	-1.14273	1.02483	0.00063321	0.0299066
FAM86B1	8.01151	1.07342	0.952604	0.000695445	0.0315808
SCRN1	19.5749	-1.27473	1.31879	0.000718912	0.0322358
WWC1	15.5999	1.18583	1.16572	0.000733917	0.0322762
SNTA1	8.08686	-1.27077	1.34925	0.000754047	0.0327542
NRIP1	32.1319	-1.10719	1.08804	0.000825625	0.0342596
SNX18	11.4706	1.09096	1.05769	0.000824113	0.0342596
TLE1	31.5978	-1.27916	1.58681	0.000838454	0.0345765
RPL15P3	9.10931	-1.16168	1.7384	0.000859221	0.0347867
MMD	12.2472	-1.01513	1.00219	0.000981814	0.037797
STX1A	11.2991	-1.01084	0.983335	0.000961399	0.037797
USP12	20.5409	-1.02255	1.01424	0.000976812	0.037797
XCL1	39.6079	-1.07608	1.6967	0.000980278	0.037797
BEX3	18.9194	1.1058	1.67341	0.000999276	0.0382481
TRGC2	487.067	-1.06428	1.12415	0.00101988	0.0389249
FGR	470.369	-1.17605	1.51394	0.00102569	0.0390347
SLC18B1	28.0666	-1.05108	1.10703	0.00103831	0.0394024
SLC45A4	9.45414	-1.06744	1.35453	0.00127257	0.0456889
CYP4F22	6.6697	-1.04582	1.46365	0.00133564	0.0460926
SEC14L1P1	8.0282	-1.04276	1.48213	0.00133148	0.0460926
UBXN10	10.1719	-1.02976	1.50946	0.00133572	0.0460926
TRGC1	610.014	-1.04228	1.3564	0.00135463	0.0465045
PLEKHN1	5.66637	-1.03931	1.44541	0.00136156	0.0466219
ZNF75BP	4.89644	-1.01318	1.48656	0.00139728	0.047479
